# Development of a rapid and highly accurate method for ^13^C tracer-based metabolomics and its application on a hydrogenotrophic methanogen

**DOI:** 10.1101/2023.08.31.555715

**Authors:** Yuto Fukuyama, Shigeru Shimamura, Sanae Sakai, Yuta Michimori, Tomomi Sumida, Yoshito Chikaraishi, Haruyuki Atomi, Takuro Nunoura

## Abstract

Microfluidic capillary electrophoresis-mass spectrometry (CE-MS) is a rapid and highly accurate method to determine isotopomer patterns in isotopically labeled compounds. Here, we developed a novel method for tracer-based metabolomics using CE-MS for underivatized proteinogenic amino acids. The method consisting of a ZipChip CE system and a high-resolution Orbitrap Fusion Tribrid mass spectrometer allows us to obtain highly accurate data from 1 μL of 100 nmol/L mol amino acids comparable to a mere 1 × 10^4-5^ prokaryotic cells. To validate the capability of the CE-MS method, we analyzed 16 protein-derived amino acids from a methanogenic archaeon *Methanothermobacter thermautotrophicus* as a model organism, and the mass spectra showed sharp peaks with low mass errors and background noise. Tracer-based metabolome analysis was then performed to identify the central carbon metabolism in *M. thermautotrophicus* using ^13^C-labeled substrates. The mass isotopomer distributions of serine, aspartate, and glutamate revealed the co-occurrence of the Wood-Ljungdahl pathway and an incomplete reductive TCA cycle for carbon fixation. In addition, biosynthesis pathways of 15 amino acids were constructed based on the mass isotopomer distributions of the detected protein-derived amino acid, genomic information, and public database. Among them, the presence of the alternative enzymes of alanine dehydrogenase, ornithine cyclodeaminase, and homoserine kinase was suggested in the biosynthesis pathways of alanine, proline, and threonine, respectively. To our knowledge, the novel ^13^C tracer-based metabolomics using CE-MS is the most efficient method to identify central carbon metabolism and amino acid biosynthesis pathways and is applicable to in any kind of isolated microbe.
