## Supplementary Table 1 for "Development of a rapid and highly accurate method for ^13^C tracer-based metabolomics and its application on a hydrogenotrophic methanogen"

### Sheet: Sheet1
	TableS 1 The number and abundance of 13C in each amino acid from the isotopomer analysis
	No. of 13C			13CO2_1		13CO2_2		13CO2+acetate_1		13CO2+acetate_2		CO2+[1-13C1]acetate_1		CO2+[1-13C1]acetate_2		CO2+[2-13C1]acetate_1		CO2+[2-13C1]acetate_2		Negative control_1		Negative control_1		Calculated naturally occurring isotopes
	Amino acid	main chain	side chain	abundance (%)		abundance (%)		abundance (%)		abundance (%)		abundance (%)		abundance (%)		abundance (%)		abundance (%)		abundance (%)		abundance (%)		abundance (%)
	13C0Ala	0		81.5706		90.7893		74.8223		84.0443		96.0646		96.1417		94.7731		93.3003		97.4895		96.9216		96.7362
	13C1Ala	1	0	15.7925	4.91405	7.99644	2.67453	21.7328	7.04695	14.4154	4.49943	3.93544	0.999589	3.85833	0.963229	5.22694	0.813884	6.87998	1.04798	2.51052	0.636504	3.07841	0.780482	3.2278	1.07593
		0	1		10.8784		5.32191		14.6859		9.91601		2.93586		2.8951		4.41306		5.832		1.87402		2.29793		2.15187
	13C2Ala	1	1	2.63692	1.67031	1.21426	0.864547	3.32582	2.08472	1.50307	0.993515	N.D.	N.D.	N.D.	N.D.	N.D.	N.D.	N.D.	N.D.	N.D.	N.D.	N.D.	N.D.	0.0359007	0.0239338
		0	2		0.966613		0.349713		1.2411		0.509553		N.D.		N.D.		N.D.		N.D.		N.D.		N.D.		0.0119669
	13C3Ala	3		N.D.		N.D.		0.119009		0.0372102		N.D.		N.D.		N.D.		N.D.		N.D.		N.D.		N.D.
	Amino acid	main chain	side chain	abundance (%)		abundance (%)		abundance (%)		abundance (%)		abundance (%)		abundance (%)		abundance (%)		abundance (%)		abundance (%)		abundance (%)		abundance (%)
	13C0Thr	0		80.21		90.6775		73.9277		82.9766		95.7909		95.6791		95.0073		93.0687		96.0193		95.8965		95.6721
	13C1Thr	1	0	15.6588	4.56581	7.19332	1.82184	20.049	5.01225	12.7141	3.10327	4.20912	0.858718	4.32094	0.897603	4.99268	0.820054	6.93134	1.2278	3.98074	0.742676	4.10347	0.931165	4.25639	1.0641
		0	1		11.093		5.37148		15.0368		9.61087		3.35041		3.42334		4.17263		5.70353		3.23807		3.1723		3.19229
	13C2Thr	1	1	3.7453	1.8132	1.93893	1.18847	5.46783	2.68619	3.9395	2.12538	N.D.	N.D.	N.D.	N.D.	N.D.	N.D.	N.D.	N.D.	N.D.	N.D.	N.D.	N.D.	0.0710116	0.0355058
		0	2		1.9321		0.750462		2.78164		1.81413		N.D.		N.D.		N.D.		N.D.		N.D.		N.D.		0.0355058
	13C3Thr	1	2	0.385863	N.D.	0.190292	N.D.	0.55548	0.41792	0.369763	N.D.	N.D.	N.D.	N.D.	N.D.	N.D.	N.D.	N.D.	N.D.	N.D.	N.D.	N.D.	N.D.	0	0
		0	3		N.D.		N.D.		0.13756		0.369763		N.D.		N.D.		N.D.		N.D.		N.D.		N.D.		0
	13C4Thr	4		N.D.		N.D.		N.D.		N.D.		N.D.		N.D.		N.D.		N.D.		N.D.		N.D.		0
	Amino acid	main chain	side chain	abundance (%)		abundance (%)		abundance (%)		abundance (%)		abundance (%)		abundance (%)		abundance (%)		abundance (%)		abundance (%)		abundance (%)		abundance (%)
	13C0Lys	0		72.2114		86.7111		63.8262		73.9001		91.3624		91.942		89.2734		88.0669		93.5462		93.9152		93.5789
	13C1Lys	1	0	18.7953	2.63335	9.4996	1.96715	23.6434	4.33695	17.2006	3.53125	8.63761	1.56309	8.05796	1.53083	10.7266	1.23021	11.9331	1.44644	6.45379	1.62102	6.08485	1.5559	6.2449	1.04082
		0	1		16.162		7.53245		19.3064		13.6694		7.07451		6.52714		9.49639		10.4867		4.83277		4.52895		5.20408
	13C2Lys	1	1	7.22713	2.56999	2.95284	1.0917	9.88104	3.35029	7.21471	1.80897	N.D.	N.D.	N.D.	N.D.	N.D.	N.D.	N.D.	N.D.	N.D.	N.D.	N.D.	N.D.	0.173645	0.0578816
		0	2		4.65714		1.86114		6.53075		5.40575		N.D.		N.D.		N.D.		N.D.		N.D.		N.D.		0.115763
	13C3Lys	1	2	1.76617	N.D.	0.836429	N.D.	2.64935	1.20992	1.6846	N.D.	N.D.	N.D.	N.D.	N.D.	N.D.	N.D.	N.D.	N.D.	N.D.	N.D.	N.D.	N.D.	0	0
		0	3		N.D.		N.D.		1.43944		N.D.		N.D.		N.D.		N.D.		N.D.		N.D.		N.D.		0
	13C4Lys	1	3	N.D.	N.D.	N.D.	N.D.	N.D.	N.D.	N.D.	N.D.	N.D.	N.D.	N.D.	N.D.	N.D.	N.D.	N.D.	N.D.	N.D.	N.D.	N.D.	N.D.	0	0
		0	4		N.D.		N.D.		N.D.		N.D.		N.D.		N.D.		N.D.		N.D.		N.D.		N.D.		0
	13C5Lys	1	4	N.D.	N.D.	N.D.	N.D.	N.D.	N.D.	N.D.	N.D.	N.D.	N.D.	N.D.	N.D.	N.D.	N.D.	N.D.	N.D.	N.D.	N.D.	N.D.	N.D.	0	0
		0	5		N.D.		N.D.		N.D.		N.D.		N.D.		N.D.		N.D.		N.D.		N.D.		N.D.		0
	13C6Lys	6		N.D.		N.D.		N.D.		N.D.		N.D.		N.D.		N.D.		N.D.		N.D.		N.D.		0
	Amino acid	main chain	side chain	abundance (%)		abundance (%)		abundance (%)		abundance (%)		abundance (%)		abundance (%)		abundance (%)		abundance (%)		abundance (%)		abundance (%)		abundance (%)
	13C0Arg	0		72.8327		89.1255		67.8125		78.4769		92.6102		92.7544		92.1189		91.3455		93.625		93.2956		93.5789
	13C1Arg	1	0	18.5255	3.48313	8.4761	2.13086	21.4112	3.79876	15.0164	3.30983	7.3898	1.32414	7.24562	1.54484	7.88111	1.32024	8.65449	1.49592	6.375	0.89436	6.7044	0.940572	6.2449	1.04082
		0	1		15.0424		6.34524		17.6124		11.7066		6.06566		5.70078		6.56087		7.15857		5.48064		5.76383		5.20408
	13C2Arg	1	1	6.89764	2.42925	1.95322	0.729965	8.6116	2.92031	5.13772	1.60554	N.D.	N.D.	N.D.	N.D.	N.D.	N.D.	N.D.	N.D.	N.D.	N.D.	N.D.	N.D.	0.173645	0.0578816
		0	2		4.46839		1.22325		5.69129		3.53218		N.D.		N.D.		N.D.		N.D.		N.D.		N.D.		0.115763
	13C3Arg	1	2	1.74421	0.841033	0.445164	N.D.	2.16473	1.00499	1.36898	N.D.	N.D.	N.D.	N.D.	N.D.	N.D.	N.D.	N.D.	N.D.	N.D.	N.D.	N.D.	N.D.	0	0
		0	3		0.903178		N.D.		1.15973		N.D.		N.D.		N.D.		N.D.		N.D.		N.D.		N.D.		0
	13C4Arg	1	3	N.D.	N.D.	N.D.	N.D.	N.D.	N.D.	N.D.	N.D.	N.D.	N.D.	N.D.	N.D.	N.D.	N.D.	N.D.	N.D.	N.D.	N.D.	N.D.	N.D.	0	0
		0	4		N.D.		N.D.		N.D.		N.D.		N.D.		N.D.		N.D.		N.D.		N.D.		N.D.		0
	13C5Arg	1	4	N.D.	N.D.	N.D.	N.D.	N.D.	N.D.	N.D.	N.D.	N.D.	N.D.	N.D.	N.D.	N.D.	N.D.	N.D.	N.D.	N.D.	N.D.	N.D.	N.D.	0	0
		0	5		N.D.		N.D.		N.D.		N.D.		N.D.		N.D.		N.D.		N.D.		N.D.		N.D.		0
	13C6Arg	6		N.D.		N.D.		N.D.		N.D.		N.D.		N.D.		N.D.		N.D.		N.D.		N.D.		0
	Amino acid	main chain	side chain	abundance (%)		abundance (%)		abundance (%)		abundance (%)		abundance (%)		abundance (%)		abundance (%)		abundance (%)		abundance (%)		abundance (%)		abundance (%)
	13C0His	0		70.6234		90.2639		67.3295		77.4644		92.1215		92.1605		93.1042		92.0402		94.1172		94.0415		93.5789
	13C1His	1	0	19.9885	3.34649	8.22596	1.15825	22.2457	3.77293	15.9567	2.40183	7.87853	N.D.	7.83948	1.1027	6.89584	N.D.	7.95975	3.4094	5.8828	N.D.	5.95851	0.816602	6.2449	1.04082
		0	1		16.642		7.0677		18.4728		13.5549		N.D.		6.73679		N.D.		4.55035		N.D.		5.1419		5.20408
	13C2His	1	1	7.4351	2.76481	1.10039	0.328153	8.15576	2.56495	5.24469	1.69011	N.D.	N.D.	N.D.	N.D.	N.D.	N.D.	N.D.	N.D.	N.D.	N.D.	N.D.	N.D.	0.173645	0.0578816
		0	2		4.67029		0.77224		5.59082		3.55459		N.D.		N.D.		N.D.		N.D.		N.D.		N.D.		0.115763
	13C3His	1	2	1.72401	N.D.	0.409729	N.D.	1.99829	N.D.	1.21274	N.D.	N.D.	N.D.	N.D.	N.D.	N.D.	N.D.	N.D.	N.D.	N.D.	N.D.	N.D.	N.D.	0	0
		0	3		N.D.		N.D.		N.D.		N.D.		N.D.		N.D.		N.D.		N.D.		N.D.		N.D.		0
	13C4His	1	3	0.228982	N.D.	N.D.	N.D.	0.270771	N.D.	0.121491	N.D.	N.D.	N.D.	N.D.	N.D.	N.D.	N.D.	N.D.	N.D.	N.D.	N.D.	N.D.	N.D.	0	0
		0	4		N.D.		N.D.		N.D.		N.D.		N.D.		N.D.		N.D.		N.D.		N.D.		N.D.		0
	13C5His	1	4	N.D.	N.D.	N.D.	N.D.	N.D.	N.D.	N.D.	N.D.	N.D.	N.D.	N.D.	N.D.	N.D.	N.D.	N.D.	N.D.	N.D.	N.D.	N.D.	N.D.	0	0
		0	5		N.D.		N.D.		N.D.		N.D.		N.D.		N.D.		N.D.		N.D.		N.D.		N.D.		0
	13C6His	6		N.D.		N.D.		N.D.		N.D.		N.D.		N.D.		N.D.		N.D.		N.D.		N.D.		0
	Amino acid	main chain	side chain	abundance (%)		abundance (%)		abundance (%)		abundance (%)		abundance (%)		abundance (%)		abundance (%)		abundance (%)		abundance (%)		abundance (%)		abundance (%)
	13C0Val	0		75.6302		88.5423		68.5125		78.8062		92.7325		93.4108		91.5911		89.0347		94.9669		94.5022		94.6197
	13C1Val	1	0	17.7841	3.34972	8.67377	1.92707	22.1151	4.4823	15.1786	3.00682	7.26753	0.812537	6.58923	1.07824	8.40891	0.937465	10.5137	1.08288	5.03313	0.847904	5.49775	1.07036	5.26196	1.05239
		0	1		14.4344		6.7467		17.6328		12.1718		6.455		5.511		7.47144		9.43078		4.18523		4.42739		4.20957
	13C2Val	1	1	5.64972	2.10525	2.30826	0.901793	7.94089	2.95987	5.12827	1.78171	N.D.	N.D.	N.D.	N.D.	N.D.	N.D.	0.451598	0.0572641	N.D.	N.D.	N.D.	N.D.	0.117051	0.0468203
		0	2		3.54446		1.40647		4.98102		3.34656		N.D.		N.D.		N.D.		0.394334		N.D.		N.D.		0.0702305
	13C3Val	1	2	0.936007	0.632868	0.475681	0.2813	1.4315	0.788728	0.88691	0.474239	N.D.	N.D.	N.D.	N.D.	N.D.	N.D.	N.D.	N.D.	N.D.	N.D.	N.D.	N.D.	0	0
		0	3		0.303139		0.194381		0.642771		0.412671		N.D.		N.D.		N.D.		N.D.		N.D.		N.D.		0
	13C4Val	1	3	N.D.	N.D.	N.D.	N.D.	N.D.	N.D.	N.D.	N.D.	N.D.	N.D.	N.D.	N.D.	N.D.	N.D.	N.D.	N.D.	N.D.	N.D.	N.D.	N.D.	0	0
		0	4		N.D.		N.D.		N.D.		N.D.		N.D.		N.D.		N.D.		N.D.		N.D.		N.D.		0
	13C5Val	5		N.D.		N.D.		N.D.		N.D.		N.D.		N.D.		N.D.		N.D.		N.D.		N.D.		0
	Amino acid	main chain	side chain	abundance (%)		abundance (%)		abundance (%)		abundance (%)		abundance (%)		abundance (%)		abundance (%)		abundance (%)		abundance (%)		abundance (%)		abundance (%)
	13C0Leu	0		73.0288		86.4919		64.8283		75.8332		91.969		91.807		89.9008		86.3296		94.3943		93.8305		93.5789
	13C1Leu	1	0	18.1906	2.9716	9.5234	1.63905	22.3797	3.644	16.1087	2.98509	8.03099	1.88883	8.19304	1.81432	10.0992	1.14585	13.356	0.96561	5.60572	1.39651	6.1695	0.489918	6.2449	1.24898
		0	1		15.219		7.88435		18.7357		13.1236		6.14216		6.37872		8.95338		12.3904		4.20921		5.67958		4.99592
	13C2Leu	1	1	6.98905	2.15827	2.91208	1.04003	9.9101	2.93038	6.31215	1.80347	N.D.	N.D.	N.D.	N.D.	N.D.	N.D.	0.174636	0.0139776	N.D.	N.D.	N.D.	N.D.	0.173645	0.0578816
		0	2		4.83078		1.87205		6.97973		4.50868		N.D.		N.D.		N.D.		0.160658		N.D.		N.D.		0.115763
	13C3Leu	1	2	1.56674	0.805901	0.891832	0.415741	2.50684	1.17969	1.5173	0.676055	N.D.	N.D.	N.D.	N.D.	N.D.	N.D.	0.139774	N.D.	N.D.	N.D.	N.D.	N.D.	0	0
		0	3		0.760835		0.476091		1.32715		0.841245		N.D.		N.D.		N.D.		N.D.		N.D.		N.D.		0
	13C4Leu	1	3	0.224787	0.143741	0.180758	0.111919	0.375112	0.263503	0.228567	0.101842	N.D.	N.D.	N.D.	N.D.	N.D.	N.D.	N.D.	N.D.	N.D.	N.D.	N.D.	N.D.	0	0
		0	4		0.0810455		0.0688391		0.111609		0.126726		N.D.		N.D.		N.D.		N.D.		N.D.		N.D.		0
	13C5Leu	1	4	N.D.	N.D.	N.D.	N.D.	N.D.	N.D.	N.D.	N.D.	N.D.	N.D.	N.D.	N.D.	N.D.	N.D.	N.D.	N.D.	N.D.	N.D.	N.D.	N.D.	0	0
		0	5		N.D.		N.D.		N.D.		N.D.		N.D.		N.D.		N.D.		N.D.		N.D.		N.D.		0
	13C6Ile	6		N.D.		N.D.		N.D.		N.D.		N.D.		N.D.		N.D.		N.D.		N.D.		N.D.		0
	Amino acid	main chain	side chain	abundance (%)		abundance (%)		abundance (%)		abundance (%)		abundance (%)		abundance (%)		abundance (%)		abundance (%)		abundance (%)		abundance (%)		abundance (%)
	13C0Ile	0		72.9162		86.627		64.8704		75.8457		91.0562		92.4562		89.7728		85.9118		94.0297		93.6205		93.5789
	13C1Ile	1	0	18.4418	3.29317	9.38884	1.80209	22.5798	4.10884	16.025	3.55225	8.94382	1.57975	7.54383	1.5275	10.2272	1.22144	13.3025	0.980346	5.97026	0.943326	6.37949	0.99992	6.2449	1.24898
		0	1		15.1486		7.58674		18.4709		12.4728		7.36407		6.01633		9.00571		12.3222		5.02693		5.37957		4.99592
	13C2Ile	1	1	6.85398	2.42176	2.89713	1.03853	9.67912	3.17215	6.19794	2.52618	N.D.	N.D.	N.D.	0.247344	N.D.	N.D.	0.686515	0.0820672	N.D.	N.D.	N.D.	N.D.	0.173645	0.0578816
		0	2		4.43222		1.8586		6.50697		3.67177		N.D.		0.408253		N.D.		0.604447		N.D.		N.D.		0.115763
	13C3Ile	1	2	1.55168	0.798734	0.910797	0.460539	2.52026	1.23624	1.67428	0.82127	N.D.	N.D.	N.D.	N.D.	N.D.	N.D.	0.0991713	0.0120462	N.D.	N.D.	N.D.	N.D.	0	0
		0	3		0.752947		0.450259		1.28402		0.85301		N.D.		N.D.		N.D.		0.0871251		N.D.		N.D.		0
	13C4Ile	1	3	0.23634	0.16358	0.176221	0.125524	0.350481	0.215262	0.257043	0.157873	N.D.	N.D.	N.D.	N.D.	N.D.	N.D.	N.D.	N.D.	N.D.	N.D.	N.D.	N.D.	0	0
		0	4		0.0727596		0.0506965		0.135219		0.0991695		N.D.		N.D.		N.D.		N.D.		N.D.		N.D.		0
	13C5Ile	1	4	N.D.	N.D.	N.D.	N.D.	N.D.	N.D.	N.D.	N.D.	N.D.	N.D.	N.D.	N.D.	N.D.	N.D.	N.D.	N.D.	N.D.	N.D.	N.D.	N.D.	0	0
		0	5		N.D.		N.D.		N.D.		N.D.		N.D.		N.D.		N.D.		N.D.		N.D.		N.D.		0
	13C6Ile	6		N.D.		N.D.		N.D.		N.D.		N.D.		N.D.		N.D.		N.D.		N.D.		N.D.		0
	Amino acid	main chain	side chain	abundance (%)		abundance (%)		abundance (%)		abundance (%)		abundance (%)		abundance (%)		abundance (%)		abundance (%)		abundance (%)		abundance (%)		abundance (%)
	13C0Tyr	0		64.7697		83.0971		63.6485		69.6474		90.113		88.8834		86.9992		93.0687		90.2067		91.2979		90.5246
	13C1Tyr	1	0	19.6217	3.01872	11.041	1.82236	23.9739	2.25575	17.2135	2.03199	9.88701	0.991243	11.1166	0.781658	13.0008	1.31748	6.93134	0.426732	9.79327	0.936605	8.70215	0.998252	9.06161	1.00685
		0	1		16.6029		9.21866		21.7182		15.1815		8.89577		10.3349		11.6833		8.27542		8.85667		7.7039		8.05477
	13C2Tyr	1	1	10.5015	2.28402	3.62911	0.888683	7.95511	2.09092	8.46359	1.41628	N.D.	N.D.	N.D.	N.D.	N.D.	N.D.	N.D.	N.D.	N.D.	N.D.	N.D.	N.D.	0.403146	0.0895879
		0	2		8.21749		2.74043		5.86419		7.04731		N.D.		N.D.		N.D.		N.D.		N.D.		N.D.		0.313558
	13C3Tyr	1	2	4.05483	1.27092	1.70369	0.491889	3.56453	1.1712	3.71954	1.07259	N.D.	N.D.	N.D.	N.D.	N.D.	N.D.	N.D.	N.D.	N.D.	N.D.	N.D.	N.D.	0	0
		0	3		2.78391		1.2118		2.39333		2.64695		N.D.		N.D.		N.D.		N.D.		N.D.		N.D.		0
	13C4Tyr	1	3	1.05234	N.D.	0.529047	N.D.	0.857931	0.388014	0.955988	N.D.	N.D.	N.D.	N.D.	N.D.	N.D.	N.D.	N.D.	N.D.	N.D.	N.D.	N.D.	N.D.	0	0
		0	4		N.D.		N.D.		0.469917		N.D.		N.D.		N.D.		N.D.		N.D.		N.D.		N.D.		0
	13C5Tyr	1	4	N.D.	N.D.	N.D.	N.D.	N.D.	N.D.	N.D.	N.D.	N.D.	N.D.	N.D.	N.D.	N.D.	N.D.	N.D.	N.D.	N.D.	N.D.	N.D.	N.D.	0	0
		0	5		N.D.		N.D.		N.D.		N.D.		N.D.		N.D.		N.D.		N.D.		N.D.		N.D.		0
	13C6Tyr	1	5	N.D.	N.D.	N.D.	N.D.	N.D.	N.D.	N.D.	N.D.	N.D.	N.D.	N.D.	N.D.	N.D.	N.D.	N.D.	N.D.	N.D.	N.D.	N.D.	N.D.	0	0
		0	6		N.D.		N.D.		N.D.		N.D.		N.D.		N.D.		N.D.		N.D.		N.D.		N.D.		0
	13C7Tyr	1	6	N.D.	N.D.	N.D.	N.D.	N.D.	N.D.	N.D.	N.D.	N.D.	N.D.	N.D.	N.D.	N.D.	N.D.	N.D.	N.D.	N.D.	N.D.	N.D.	N.D.	0	0
		0	7		N.D.		N.D.		N.D.		N.D.		N.D.		N.D.		N.D.		N.D.		N.D.		N.D.		0
	13C8Tyr	1	7	N.D.	N.D.	N.D.	N.D.	N.D.	N.D.	N.D.	N.D.	N.D.	N.D.	N.D.	N.D.	N.D.	N.D.	N.D.	N.D.	N.D.	N.D.	N.D.	N.D.	0	0
		0	8		N.D.		N.D.		N.D.		N.D.		N.D.		N.D.		N.D.		N.D.		N.D.		N.D.		0
	13C9Tyr	9		N.D.		N.D.		N.D.		N.D.		N.D.		N.D.		N.D.		N.D.		N.D.		N.D.		0
	Amino acid	main chain	side chain	abundance (%)		abundance (%)		abundance (%)		abundance (%)		abundance (%)		abundance (%)		abundance (%)		abundance (%)		abundance (%)		abundance (%)		abundance (%)
	13C0Phe	0		65.166		82.6552		57.3691		70.4126		87.985		88.7776		87.2163		83.6072		91.067		90.8655		90.5246
	13C1Phe	1	0	19.4052	2.13069	11.0121	1.40491	21.9506	3.21906	16.9012	2.67649	12.015	0.978069	11.2224	1.51345	12.7837	1.10424	15.1604	1.49615	8.933	1.05525	9.13448	1.16023	9.06161	1.00685
		0	1		17.2745		9.60714		18.7316		14.2247		11.0369		9.70891		11.6795		13.6643		7.87775		7.97425		8.05477
	13C2Phe	1	1	10.1762	1.93907	3.87647	0.856926	13.413	2.5376	8.43406	2.00764	N.D.	N.D.	N.D.	N.D.	N.D.	N.D.	1.23234	0.128553	N.D.	N.D.	N.D.	N.D.	0.403146	0.0895879
		0	2		8.23713		3.01955		10.8754		6.42643		N.D.		N.D.		N.D.		1.10378		N.D.		N.D.		0.313558
	13C3Phe	1	2	4.06124	1.09161	1.79075	0.523586	5.7281	1.56767	3.24288	0.956848	N.D.	N.D.	N.D.	N.D.	N.D.	N.D.	N.D.	N.D.	N.D.	N.D.	N.D.	N.D.	0	0
		0	3		2.96962		1.26717		4.16043		2.28603		N.D.		N.D.		N.D.		N.D.		N.D.		N.D.		0
	13C4Phe	1	3	1.19137	0.37665	0.665543	0.281672	1.53912	0.713021	1.00929	N.D.	N.D.	N.D.	N.D.	N.D.	N.D.	N.D.	N.D.	N.D.	N.D.	N.D.	N.D.	N.D.	0	0
		0	4		0.814718		0.383871		0.826099		N.D.		N.D.		N.D.		N.D.		N.D.		N.D.		N.D.		0
	13C5Phe	1	4	N.D.	N.D.	N.D.	N.D.	N.D.	N.D.	N.D.	N.D.	N.D.	N.D.	N.D.	N.D.	N.D.	N.D.	N.D.	N.D.	N.D.	N.D.	N.D.	N.D.	0	0
		0	5		N.D.		N.D.		N.D.		N.D.		N.D.		N.D.		N.D.		N.D.		N.D.		N.D.		0
	13C6Phe	1	5	N.D.	N.D.	N.D.	N.D.	N.D.	N.D.	N.D.	N.D.	N.D.	N.D.	N.D.	N.D.	N.D.	N.D.	N.D.	N.D.	N.D.	N.D.	N.D.	N.D.	0	0
		0	6		N.D.		N.D.		N.D.		N.D.		N.D.		N.D.		N.D.		N.D.		N.D.		N.D.		0
	13C7Phe	1	6	N.D.	N.D.	N.D.	N.D.	N.D.	N.D.	N.D.	N.D.	N.D.	N.D.	N.D.	N.D.	N.D.	N.D.	N.D.	N.D.	N.D.	N.D.	N.D.	N.D.	0	0
		0	7		N.D.		N.D.		N.D.		N.D.		N.D.		N.D.		N.D.		N.D.		N.D.		N.D.		0
	13C8Phe	1	7	N.D.	N.D.	N.D.	N.D.	N.D.	N.D.	N.D.	N.D.	N.D.	N.D.	N.D.	N.D.	N.D.	N.D.	N.D.	N.D.	N.D.	N.D.	N.D.	N.D.	0	0
		0	8		N.D.		N.D.		N.D.		N.D.		N.D.		N.D.		N.D.		N.D.		N.D.		N.D.		0
	13C9Phe	9		N.D.		N.D.		N.D.		N.D.		N.D.		N.D.		N.D.		N.D.		N.D.		N.D.		0
	Amino acid	main chain	side chain	abundance (%)		abundance (%)		abundance (%)		abundance (%)		abundance (%)		abundance (%)		abundance (%)		abundance (%)		abundance (%)		abundance (%)		abundance (%)
	13C0Pro	0		77.0349		90.4369		72.3316		81.5381		93.8392		94.0181		93.3118		92.2392		94.6729		94.6146		94.6197
	13C1Pro	1	0	17.0371	5.19476	8.07434	2.37916	20.3935	6.1849	13.8509	4.52743	6.16084	1.32881	5.98185	1.58051	6.68821	1.21289	7.76078	0.939202	5.32714	1.40598	5.38537	1.11589	5.26196	1.05239
		0	1		11.8423		5.69518		14.2086		9.32343		4.83203		4.40134		5.47532		6.82157		3.92117		4.26948		4.20957
	13C2Pro	1	1	5.15312	2.11456	1.19121	0.445851	6.01558	2.50294	4.03496	1.83706	N.D.	N.D.	N.D.	N.D.	N.D.	N.D.	N.D.	N.D.	N.D.	N.D.	N.D.	N.D.	0.117051	0.0390169
		0	2		3.03857		0.745364		3.51264		2.19791		N.D.		N.D.		N.D.		N.D.		N.D.		N.D.		0.0780338
	13C3Pro	1	2	0.774918	N.D.	0.297546	0.201463	1.25931	0.840685	0.576044	N.D.	N.D.	N.D.	N.D.	N.D.	N.D.	N.D.	N.D.	N.D.	N.D.	N.D.	N.D.	N.D.	0	0
		0	3		N.D.		0.0960826		0.418627		N.D.		N.D.		N.D.		N.D.		N.D.		N.D.		N.D.		0
	13C4Pro	1	3	N.D.	N.D.	N.D.	N.D.	N.D.	N.D.	N.D.	N.D.	N.D.	N.D.	N.D.	N.D.	N.D.	N.D.	N.D.	N.D.	N.D.	N.D.	N.D.	N.D.	0	0
		0	4		N.D.		N.D.		N.D.		N.D.		N.D.		N.D.		N.D.		N.D.		N.D.		N.D.		0
	13C5Pro	5		N.D.		N.D.		N.D.		N.D.		N.D.		N.D.		N.D.		N.D.		N.D.		N.D.		0
	Amino acid	main chain	side chain	abundance (%)		abundance (%)		abundance (%)		abundance (%)		abundance (%)		abundance (%)		abundance (%)		abundance (%)		abundance (%)		abundance (%)		abundance (%)
	13C0Met	0		75.407		89.0168		69.9445		79.7482		100		93.4319		100		100		100		100		94.6197
	13C1Met	1	0	18.946	4.79646	8.7311	2.75876	21.9593	5.05857	15.2281	3.22662	N.D.	N.D.	6.63075	N.D.	N.D.	N.D.	N.D.	N.D.	N.D.	N.D.	N.D.	N.D.	5.26196	1.05239
		0	1		14.1496		5.97234		16.9007		13.0506		N.D.		6.56812		N.D.		N.D.		N.D.		N.D.		4.20957
	13C2Met	1	1	4.82168	N.D.	1.81353	0.749987	6.90207	3.07372	4.18218	N.D.	N.D.	N.D.	N.D.	N.D.	N.D.	N.D.	N.D.	N.D.	N.D.	N.D.	N.D.	N.D.	0.117051	0.0468203
		0	2		N.D.		1.06354		3.82835		N.D.		N.D.		N.D.		N.D.		N.D.		N.D.		N.D.		0.0702305
	13C3Met	1	2	0.82531	N.D.	0.43861	N.D.	1.19415	N.D.	0.841555	N.D.	N.D.	N.D.	N.D.	N.D.	N.D.	N.D.	N.D.	N.D.	N.D.	N.D.	N.D.	N.D.	0	0
		0	3		N.D.		N.D.		N.D.		N.D.		N.D.		N.D.		N.D.		N.D.		N.D.		N.D.		0
	13C4Met	1	3	N.D.	N.D.	0.0619359	N.D.	N.D.	N.D.	N.D.	N.D.	N.D.	N.D.	N.D.	N.D.	N.D.	N.D.	N.D.	N.D.	N.D.	N.D.	N.D.	N.D.	0	0
		0	4		N.D.		N.D.		N.D.		N.D.		N.D.		N.D.		N.D.		N.D.		N.D.		N.D.		0
	13C5Met	5		N.D.		N.D.		N.D.		N.D.		N.D.		N.D.		N.D.		N.D.		N.D.		N.D.		0
	N.D., not detected
